# Sedimentary ancient DNA reveals Late Pleistocene faunal connectivity between Ireland and Eurasia

**DOI:** 10.64898/2026.07.10.737191

**Authors:** Rui Martiniano, Shady Tann-Watson, Taiga McFarlane, Philip Kenny, Allan D. McDevitt, Richard P. Jennings, Helen Lewis, Ruth F. Carden

## Abstract

Late Pleistocene sea-level fluctuations and glacial corridors intermittently connected the island of Ireland to Britain and continental Eurasia, shaping patterns of megafaunal dispersal and occupation. However, the scarcity of genetic data from ancient Irish fauna has limited our understanding of their demographic histories and relationships to continental populations. To address this, we generated sedimentary ancient DNA sequences from Castlepook Cave in southwest Ireland, detecting twelve ancient taxa, including two without zooarchaeological records at the site. We recovered the first mitochondrial sequences from Irish cave hyenas and woolly mammoths, providing new insights into their maternal population history: cave hyenas carried mtDNA haplogroup A1, previously identified in Late Pleistocene European populations, while woolly mammoths belonged to clade III/B2, which was replaced in Europe at approximately the same time. We also identify two mitochondrial clades (1b and 2), consistent with pre-Last Glacial Maximum mitochondrial lineage turnover in Ireland. Together, these results indicate that Irish megafauna formed a biogeographical continuum with their conspecifics in Europe, extend the known geographical range of several mtDNA lineages, and support faunal connectivity at the northwestern edge of Europe prior to the Last Glacial Maximum.
