## Supplementary Tables 1-8 for "Sedimentary ancient DNA reveals Late Pleistocene faunal connectivity between Ireland and Eurasia"

### Sheet: Supplementary Table 1
Metadata of collected sediment samples from Castlepook Cave, including areas, layers and associated information
Area	LabID	Layer	AnalysisID
Hyaena land	CP1	Trench 10 7032	HyL1
Hyaena land	CP2	Trench 10 7033	HyL2
Hyaena land	CP3	Trench 10 7008	HyL3
Elephant hall	CP4	Trench 7 223	EH1
Elephant hall	CP7	Section C Context 202 17	EH2
Elephant hall	CP9	Section C Context 204	EH3
Lower Bone Passage	CP6	Context 21 103	LBP1
Lower Bone Passage	CP5	Context 13 101	LBP2

### Sheet: Supplementary Table 2
Species included in the target capture design
Name	Species	Accession
Neanderthal	Homo sapiens neanderthalensis mitochondrion	NC_011137.1
Human	Human mitochondrial reference genome	NC_012920.1
Reindeer	Rangifer tarandus (reindeer)	NC_007703.1
Giant deer	Megaloceros giganteus mitochondrion, partial genome	MW802577.1
red fox	Vulpes vulpes mitochondrion, complete genome	JN711443.1
arctic fox	Vulpes lagopus	NC_026529.1
wild cat	Felis silvestris	NC_028310.1
domestic cat	Felis catus	NC_001700.1
wild boar	Sus scrofa	NC_000845.1
badger	Meles meles	NC_011125.1
pine marten	Martes martes	NC_021749.1
otter	Lutra lutra (Eurasian river otter)	NC_062277.1
woolly mammoth	Mammuthus primigenius (woolly mammoth)	NC_007596.2
brown bear	Ursus arctos (brown bear)	NC_003427.1
Arctic lemming	Dicrostonyx torquatus (Arctic lemming)	NC_034646.1
wood mouse	Apodemus sylvaticus (European woodmouse)	NC_049122.1
grey wolf	Canis lupus (gray wolf)	NC_008092.1
dog	Canis lupus familiaris (dog)	NC_002008.4
Cave hyena	Crocuta crocuta spelaea isolate CRO002 mitochondrion, partial genome	OQ947746.1
beaver	Castor fiber (Eurasian beaver)	NC_028625.1
pygmy shrew	Sorex minutus isolate DM28 mitochondrion, partial genome	MN122904.1
eider (bird)	Somateria mollissima voucher CPD1269 mitochondrion	MW849292.1
ducks domestic	Anas platyrhynchos (mallard)	NC_009684.1
brent goose	Branta bernicla mitochondrion sequence	KJ680301.1
wood pigeon	Columba palumbus mitochondrion, partial genome	MN122869.1
cod	Gadus morhua (Atlantic cod)	NC_002081.1
trout	Salmo trutta (river trout)	NC_024032.1
wrasse	Labrus bergylta	OZ005733.1
eel	Anguilla anguilla	NC_006531.1
red deer	Cervus elaphus (red deer)	NC_007704.2

### Sheet: Supplementary Table 3
Read counts
Context	Sample ID	Total bases(bp)	Total reads	Trimmed_collapsed_reads	Filtered_rmdup	Final % kept
HyL1	CP1_1	16945351672	112220872	148940948	1696642	1.13914
	CP1_2	16178002892	107139092
	CP1_3	14817093346	98126446
HyL2	CP2_1	14574412488	96519288	136616628	1606342	1.1758
	CP2_2	14729441470	97545970
	CP2_3	15538527556	102904156
HyL3	CP3_1	20561940290	136171790	181354409	2598582	1.43288
	CP3_2	21171224082	140206782
	CP3_3	17279313842	114432542
EH1	CP4_1	19317239438	127928738	158782410	2557791	1.61088
	CP4_2	19486705530	129051030
	CP4_3	15264276222	101087922
LBP2	CP5_1	13800593962	91394662	126902559	1517137	1.19551
	CP5_2	12955369348	85797148
	CP5_3	14182570810	93924310
LBP1	CP6_1	15732060632	104185832	143158977	1271834	0.888407
	CP6_2	16359404024	108340424
	CP6_3	14471951438	95840738
EH2	CP7_1	13840192504	91656904	133129834	1573915	1.18224
	CP7_2	15541070698	102920998
	CP7_3	13327015682	88258382
EH3	CP9_1	14297169542	94683242	147762300	1562545	1.05747
	CP9_2	17039737242	112845942
	CP9_3	16589411150	109863650
Controls	extctr1	38994240	258240	105198	48731	46.3231
	pcrctr1	20838	138	41	5	12.1951
			Total	1176753304	14433524

### Sheet: Supplementary Table 4
Taxonomic classification results with kraken
Site	Name	Number of raw reads	Classified reads	Unclassified reads	Chordate reads	Artificial reads	Microbial reads	Bacterial reads	Viral reads	Fungal reads	Protozoan reads	Other
Hyena Land	1.HyL1	1424833	0.153	0.847	0.073	0	0.0753	0.0648	4.21e-06	9.76e-05	5.97e-05	0.786738
	2.HyL2	1283539	0.0899	0.91	0.00743	0	0.0773	0.0664	1.95e-05	9.27e-05	0.000113	0.848645
	3.HyL3	2142038	0.0741	0.926	0.0126	4.67e-07	0.0578	0.0507	3.55e-05	0.000114	6.86e-05	0.878681
Elephant Hall	4.EH1	1785369	0.0358	0.964	0.000936	0	0.0324	0.0266	3.92e-06	8.57e-05	2.52e-05	0.939949
	5.EH2	1404788	0.112	0.888	0.00274	0	0.103	0.0917	1.14e-05	0.000167	0.000111	0.802271
	6.EH3	1344472	0.0961	0.904	0.00173	1.64e-05	0.09	0.0792	1.12e-05	0.00015	9.37e-05	0.828799
Lower Bone Passage	7.LBP1	1064026	0.108	0.892	0.0159	2.82e-06	0.0864	0.0731	3.85e-05	0.000167	0.000131	0.824261
	8.LBP2	1247833	0.0966	0.903	0.0056	8.01e-07	0.0855	0.0745	6.41e-06	0.000219	6.97e-05	0.834104
Controls	extctr1	48731	0.0621	0.938	0.0101	0	0.0478	0.0415	4.1e-05	0.000144	0	0.900415
	pcrctr1	5	0.2	0.8	0	0	0.2	0	0	0	0	0.8

### Sheet: Supplementary Table 5
Top 100 Mammalian reads identified by Kraken
			clade reads											clade reads %
Name	Rank	TID	Max	1.HyL1	2.HyL2	3.HyL3	4.EH1	5.EH2	6.EH3	7.LBP1	8.LBP2	extctr1	pcrctr1	Max	1.HyL1	2.HyL2	3.HyL3	4.EH1	5.EH2	6.EH3	7.LBP1	8.LBP2	extctr1	pcrctr1.sgaFilt
Crocuta>Crocuta crocuta	S	9678	50843	50843	1472	5850	208		204	1		133		55.5	0.555	0.1927	0.2523	0.2293		0.1807	7.614e-05		0.305
Homo sapiens	S	9606	1206	1206	853	1045	186	498	476	702	693	20		42.16	0.01316	0.1117	0.04507	0.2051	0.266	0.4216	0.05345	0.1302	0.04587
Cervus elaphus	S	9860	955	148	457	955	18	1		32	2	16		5.983	0.001615	0.05983	0.04119	0.01985	0.0005342		0.002437	0.0003757	0.0367
Vulpes vulpes	S	9627	726	219	26	544	19	5		105	726	16		13.64	0.00239	0.003404	0.02346	0.02095	0.002671		0.007995	0.1364	0.0367
Canis lupus	S	9612	551	551	34	386	15	16	7	95	105	6		1.973	0.006014	0.004451	0.01665	0.01654	0.008547	0.0062	0.007234	0.01973	0.01376
Bos taurus	S	9913	522	66	17	81		3		522	23			3.975	0.0007204	0.002226	0.003493		0.001603		0.03975	0.004321
Meles meles	S	9662	439	439	15	76	2		1	22	3	1		0.4792	0.004792	0.001964	0.003278	0.002205		0.0008857	0.001675	0.0005636	0.002294
Ursus arctos	S	9644	432	236	74	432	59	80		20	2	7		6.505	0.002576	0.009688	0.01863	0.06505	0.04274		0.001523	0.0003757	0.01606
Oryctolagus>Oryctolagus cuniculus	S	9986	387					5		10	387			7.27					0.002671		0.0007614	0.0727
Sus scrofa	S	9823	306	306	28	219	4	5	1	64	205	1		3.851	0.00334	0.003666	0.009445	0.00441	0.002671	0.0008857	0.004873	0.03851	0.002294
Rangifer>Rangifer tarandus	S	9870	291	291	280	262	7	3	3	39	24	5		3.666	0.003176	0.03666	0.0113	0.007718	0.001603	0.002657	0.00297	0.004509	0.01147
Felis catus	S	9685	284	284	13	46		1		10	2			0.31	0.0031	0.001702	0.001984		0.0005342		0.0007614	0.0003757
Proteles>Proteles cristata	S	9680	235	235	3	15			1					0.2565	0.002565	0.0003928	0.0006469			0.0008857
Hyaena>Hyaena hyaena	S	95912	220	220	3	15								0.2401	0.002401	0.0003928	0.0006469
Prionailurus bengalensis	S	37029	218	218	4	5			1	1				0.2379	0.002379	0.0005237	0.0002156			0.0008857	7.614e-05
Martes martes	S	29065	161	161	8	17	1			3				0.1757	0.001757	0.001047	0.0007332	0.001103			0.0002284
Parahyaena>Parahyaena brunnea	S	172271	157	157	7	22				1				0.1714	0.001714	0.0009165	0.0009488				7.614e-05
Equus asinus	S	9793	124	124	3	21		3		3				0.1603	0.001353	0.0003928	0.0009057		0.001603		0.0002284
Panthera pardus	S	9691	121	121	3	11	1			1				0.1321	0.001321	0.0003928	0.0004744	0.001103			7.614e-05
Balaenoptera acutorostrata	S	9767	98	98	4	20				21	48			0.9017	0.00107	0.0005237	0.0008626				0.001599	0.009017
Equus caballus	S	9796	96	96		28				7	1			0.1208	0.001048		0.001208				0.000533	0.0001879
Ovis aries	S	9940	91	91	2	29	1			73	14			0.5559	0.0009933	0.0002618	0.001251	0.001103			0.005559	0.00263
Macaca mulatta	S	9544	88	88	4	19	2		4	17	5			0.3543	0.0009605	0.0005237	0.0008194	0.002205		0.003543	0.001294	0.0009393
Rattus norvegicus	S	10116	69	69	9	36		2	1	12	2	1		0.2294	0.0007531	0.001178	0.001553		0.001068	0.0008857	0.0009137	0.0003757	0.002294
Bos indicus	S	9915	68	23	6	10				68	1			0.5178	0.000251	0.0007855	0.0004313				0.005178	0.0001879
Phocoena>Phocoena phocoena	S	9742	68	68	5	18				12	2			0.09137	0.0007422	0.0006546	0.0007763				0.0009137	0.0003757
Dicrostonyx torquatus	S	85952	67	67	10			3		15	13			0.2442	0.0007313	0.001309			0.001603		0.001142	0.002442
Apodemus sylvaticus	S	10129	66	17		17		3	5		66			1.24	0.0001856		0.0007332		0.001603	0.004429		0.0124
Capricornis sumatraensis	S	34865	65	65	7	31				39	7			0.297	0.0007095	0.0009165	0.001337				0.00297	0.001315
Helarctos>Helarctos malayanus	S	9634	63	63	2	60	1	2		1	1			0.2588	0.0006876	0.0002618	0.002588	0.001103	0.001068		7.614e-05	0.0001879
Capra hircus	S	9925	62	62	14	32				22	1			0.1833	0.0006767	0.001833	0.00138				0.001675	0.0001879
Bos primigenius	S	9909	62	62	12	5				37	2			0.2817	0.0006767	0.001571	0.0002156				0.002817	0.0003757
Molossus rufus	S	124751	61	61										0.06658	0.0006658
Mellivoriane>Mellivora>Mellivora capensis	S	9664	60	60	1	2			1	1				0.08857	0.0006549	0.0001309	8.626e-05			0.0008857	7.614e-05
Mammuthus primigenius	S	37349	57	41	29	57	4	48	1			2		2.564	0.0004475	0.003797	0.002458	0.00441	0.02564	0.0008857			0.004587
Nandiniidae>Nandinia>Nandinia binotata	S	71115	56	56	3	1				3				0.06112	0.0006112	0.0003928	4.313e-05				0.0002284
Panthera tigris	S	9694	53	53	1	6				2				0.05785	0.0005785	0.0001309	0.0002588				0.0001523
Crossarchus>Crossarchus platycephalus	S	1096449	52	52	1	6			2					0.1771	0.0005676	0.0001309	0.0002588			0.001771
Papio>Papio anubis	S	9555	51	51	6	3			1	3	3			0.08857	0.0005567	0.0007855	0.0001294			0.0008857	0.0002284	0.0005636
Cuon>Cuon alpinus	S	68730	49	49	2	9					2			0.05348	0.0005348	0.0002618	0.0003881					0.0003757
Pongo abelii	S	9601	49	49	2	7	3		2	16	2			0.3308	0.0005348	0.0002618	0.0003019	0.003308		0.001771	0.001218	0.0003757
Chionomys nivalis	S	269649	49	49	17	7	2	1	1	4	6			0.2226	0.0005348	0.002226	0.0003019	0.002205	0.0005342	0.0008857	0.0003046	0.001127
Hylomyscus denniae	S	248796	46		46	1			1			1		0.6023		0.006023	4.313e-05			0.0008857			0.002294
Leopardus wiedii	S	61382	45	45	1	3	1							0.1103	0.0004912	0.0001309	0.0001294	0.001103
Eumetopias>Eumetopias jubatus	S	34886	44	44										0.04803	0.0004803
Bos mutus	S	72004	44	4		5		1		44	2			0.335	4.366e-05		0.0002156		0.0005342		0.00335	0.0003757
Herpestes ichneumon	S	9700	43	43		5								0.04693	0.0004693		0.0002156
Otocolobus>Otocolobus manul	S	61408	40	40	1									0.04366	0.0004366	0.0001309
Ursus americanus	S	9643	40	26	5	40		5		6	2			0.2671	0.0002838	0.0006546	0.001725		0.002671		0.0004569	0.0003757
Rhinolophus affinis	S	59477	40	2						40				0.3046	2.183e-05						0.003046
Hyperoodon>Hyperoodon ampullatus	S	48744	39	39	1	7	1		3	12	4			0.2657	0.0004257	0.0001309	0.0003019	0.001103		0.002657	0.0009137	0.0007515
Paradoxurus>Paradoxurus hermaphroditus	S	71117	38	38	6	2								0.07855	0.0004148	0.0007855	8.626e-05
Synaptomys>Synaptomys cooperi	S	364155	38	2		1		38		1				2.03	2.183e-05		4.313e-05		0.0203		7.614e-05
Mus musculus	S	10090	38	38	8	6		1	3	3	2			0.2657	0.0004148	0.001047	0.0002588		0.0005342	0.002657	0.0002284	0.0003757
Viverra>Viverra zibetha	S	94178	37	37	11	3			1					0.144	0.0004039	0.00144	0.0001294			0.0008857
Viverricula>Viverricula indica	S	94196	35	35	1	2								0.0382	0.000382	0.0001309	8.626e-05
Hypsugo>Hypsugo savii	S	109485	35	35	1	1				1				0.0382	0.000382	0.0001309	4.313e-05				7.614e-05
Muntiacus reevesi	S	9886	34	34	5	18	1	1	3	11	6			0.2657	0.0003711	0.0006546	0.0007763	0.001103	0.0005342	0.002657	0.0008376	0.001127
Trachypithecus francoisi	S	54180	34	34		7		5		4	1			0.2671	0.0003711		0.0003019		0.002671		0.0003046	0.0001879
Hippopotamus>Hippopotamus amphibius	S	9833	33	33	1	3				3	1			0.03602	0.0003602	0.0001309	0.0001294				0.0002284	0.0001879
Crocidura olivieri	S	214449	33	33	1				1					0.08857	0.0003602	0.0001309				0.0008857
Eupleres>Eupleres goudotii	S	219107	32	32	1	1								0.03493	0.0003493	0.0001309	4.313e-05
Ursus spelaeus	S	39097	32	32	1	6								0.03493	0.0003493	0.0001309	0.0002588
Delphinus>Delphinus delphis	S	9728	32	32	1	2				1				0.03493	0.0003493	0.0001309	8.626e-05				7.614e-05
Tupaia belangeri	S	37347	32	32	3	5				3	1			0.03928	0.0003493	0.0003928	0.0002156				0.0002284	0.0001879
Profelis>Profelis aurata	S	61412	31	31		1								0.03384	0.0003384		4.313e-05
Ailuropoda>Ailuropoda melanoleuca	S	9646	31	31	4	1			1					0.08857	0.0003384	0.0005237	4.313e-05			0.0008857
Globicephala>Globicephala melas	S	9731	31	27	3	31	5	3	30	2				2.657	0.0002947	0.0003928	0.001337	0.005513	0.001603	0.02657	0.0001523
Propithecus coquereli	S	379532	31						31					2.746						0.02746
Leopardus pardalis	S	32538	30	30		4	1							0.1103	0.0003275		0.0001725	0.001103
Leptailurus>Leptailurus serval	S	61405	30	30		4						1		0.2294	0.0003275		0.0001725						0.002294
Pan troglodytes	S	9598	30	30	3	7	5		3	6	2			0.5513	0.0003275	0.0003928	0.0003019	0.005513		0.002657	0.0004569	0.0003757
Panthera leo	S	9689	29	29	3	13				5		1		0.2294	0.0003165	0.0003928	0.0005607				0.0003807		0.002294
Panthera onca	S	9690	29	29	1	5								0.03165	0.0003165	0.0001309	0.0002156
Neofelis>Neofelis nebulosa	S	61452	29	29		4				1				0.03165	0.0003165		0.0001725				7.614e-05
Hemigalinae>Chrotogale>Chrotogale owstoni	S	94184	29	29	1	1								0.03165	0.0003165	0.0001309	4.313e-05
Cervus hanglu	S	2100816	29	29	3	8				1				0.03928	0.0003165	0.0003928	0.000345				7.614e-05
Orcinus>Orcinus orca	S	9733	29	29	2	6	1			5	1			0.1103	0.0003165	0.0002618	0.0002588	0.001103			0.0003807	0.0001879
Monodontidae>Delphinapterus>Delphinapterus leucas	S	9749	29	29		5			1					0.08857	0.0003165		0.0002156			0.0008857
Cynopterus>Cynopterus sphinx	S	9400	29	29	2	3				4	1			0.03165	0.0003165	0.0002618	0.0001294				0.0003046	0.0001879
Pseudois schaeferi	S	112503	28	1						28	1			0.2132	1.092e-05						0.002132	0.0001879
Hexaprotodon>Hexaprotodon liberiensis	S	56798	28	28					1					0.08857	0.0003056					0.0008857
Pecari>Pecari tajacu	S	9829	28	28	1	2				5				0.03807	0.0003056	0.0001309	8.626e-05				0.0003807
unclassified Grammomys>Grammomys sp.	S	121589	28	28	1	2	1				1			0.1103	0.0003056	0.0001309	8.626e-05	0.001103				0.0001879
Acomys russatus	S	60746	28	10	3	18	1	9	2	4	28			0.526	0.0001092	0.0003928	0.0007763	0.001103	0.004808	0.001771	0.0003046	0.00526
Ichneumia>Ichneumia albicauda	S	205599	27	27		1								0.02947	0.0002947		4.313e-05
Cryptoprocta>Cryptoprocta ferox	S	94188	27	27	2	2								0.02947	0.0002947	0.0002618	8.626e-05
Glossophaginae>Choeroniscus>Choeroniscus minor	S	249003	27	27		1								0.02947	0.0002947		4.313e-05
Leopardus guttulus	S	1608501	26	26		1								0.02838	0.0002838		4.313e-05
Lagenorhynchus albirostris	S	27610	26	26	2	5	1			6	2			0.1103	0.0002838	0.0002618	0.0002156	0.001103			0.0004569	0.0003757
Sapajus apella	S	9515	26	26	1	5	1	1	1					0.1103	0.0002838	0.0001309	0.0002156	0.001103	0.0005342	0.0008857
Puma>Puma yagouaroundi	S	1608482	25	25		1				1				0.02729	0.0002729		4.313e-05				7.614e-05
Neohylomys>Neohylomys hainanensis	S	483536	25								25			0.4697								0.004697
Ursus thibetanus	S	9642	24	24	4	15		3		1				0.1603	0.000262	0.0005237	0.0006469		0.001603		7.614e-05
Bos grunniens	S	30521	24	3		4				24	2			0.1827	3.275e-05		0.0001725				0.001827	0.0003757
Sarcophilus>Sarcophilus harrisii	S	9305	24	24	1	4			1	1				0.08857	0.000262	0.0001309	0.0001725			0.0008857	7.614e-05
Suricata>Suricata suricatta	S	37032	23	23		3	3			2				0.3308	0.000251		0.0001294	0.003308			0.0001523
Fossa>Fossa fossana	S	143320	23	23		3								0.0251	0.000251		0.0001294
Aonyx capensis	S	76722	23	23										0.0251	0.000251
Dasypus bellus	S				1									0.0251	0.000251	0.0001309

### Sheet: Supplementary Table 6
Top 16 hits of Mammalian reads identified by Kraken, present in the capture design.
Name	Rank	TID	Max	1.HyL1	2.HyL2	3.HyL3	4.EH1	5.EH2	6.EH3	7.LBP1	8.LBP2	Max	1.HyL1	2.HyL2	3.HyL3	4.EH1	5.EH2	6.EH3	7.LBP1	8.LBP2
Crocuta crocuta	S	9678	50843	50843	1472	5850	208		204	1		55.5	0.555	0.1927	0.2523	0.2293		0.1807	7.614e-05
Homo sapiens	S	9606	1206	1206	853	1045	186	498	476	702	693	42.16	0.01316	0.1117	0.04507	0.2051	0.266	0.4216	0.05345	0.1302
Cervus elaphus	S	9860	955	148	457	955	18	1		32	2	5.983	0.001615	0.05983	0.04119	0.01985	0.0005342		0.002437	0.0003757
Vulpes vulpes	S	9627	726	219	26	544	19	5		105	726	13.64	0.00239	0.003404	0.02346	0.02095	0.002671		0.007995	0.1364
Canis lupus	S	9612	551	551	34	386	15	16	7	95	105	1.973	0.006014	0.004451	0.01665	0.01654	0.008547	0.0062	0.007234	0.01973
Bos taurus	S	9913	522	66	17	81		3		522	23	3.975	0.0007204	0.002226	0.003493		0.001603		0.03975	0.004321
Meles meles	S	9662	439	439	15	76	2		1	22	3	0.4792	0.004792	0.001964	0.003278	0.002205		0.0008857	0.001675	0.0005636
Ursus arctos	S	9644	432	236	74	432	59	80		20	2	6.505	0.002576	0.009688	0.01863	0.06505	0.04274		0.001523	0.0003757
Sus scrofa	S	9823	306	306	28	219	4	5	1	64	205	3.851	0.00334	0.003666	0.009445	0.00441	0.002671	0.0008857	0.004873	0.03851
Rangifer tarandus	S	9870	291	291	280	262	7	3	3	39	24	3.666	0.003176	0.03666	0.0113	0.007718	0.001603	0.002657	0.00297	0.004509
Felis catus	S	9685	284	284	13	46		1		10	2	0.31	0.0031	0.001702	0.001984		0.0005342		0.0007614	0.0003757
Martes martes	S	29065	161	161	8	17	1			3		0.1757	0.001757	0.001047	0.0007332	0.001103			0.0002284
Equus asinus	S	9793	124	124	3	21		3		3		0.1603	0.001353	0.0003928	0.0009057		0.001603		0.0002284
Equus caballus	S	9796	96	96		28				7	1	0.1208	0.001048		0.001208				0.000533	0.0001879
Ovis aries	S	9940	91	91	2	29	1			73	14	0.5559	0.0009933	0.0002618	0.001251	0.001103			0.005559	0.00263
Mammuthus primigenius	S	37349	57	41	29	57	4	48	1			2.564	0.0004475	0.003797	0.002458	0.00441	0.02564	0.0008857

### Sheet: Supplementary Table 7
Quicksand analysis results
LabID	AnalysisID	ReadsRaw	ReadsFiltered	ReadsLengthfiltered	Kmers	KmerCoverage	KmerDupRate	ExtractLVL	ReadsExtracted	Order	Family	Species	Reference	ReadsMapped	ProportionMapped	ReadsDeduped	DuplicationRate	CoveredBP	ReadsBedfiltered	PostBedCoveredBP	FamPercentage	Ancientness	ReadsDeam.1term.	ReadsDeam.3term.	Deam5.95ci.	Deam3.95ci.	MeanFragmentLength	MeanFragmentLength.3term.	Coverage	Breadth	ExpectedBreadth	ProportionExpectedBreadth
CP1	HyL1	148940948	148940948	139168835	559 (2647)	0.1176 (0.01443)	773.0 (823.0)	f	134511	Artiodactyla	Cervidae	Rangifer_tarandus	fixed	103502	0.7694	144	718.764	4895	137	4473	1.18	++	29	40	48.6	37.5	51.6	46.9	0.46	0.299	0.335	0.891
CP1	HyL1	148940948	148940948	139168835	559 (2647)	0.1176 (0.01443)	773.0 (823.0)	f	134511	Artiodactyla	Cervidae	Cervus_elaphus	fixed	86207	0.6408	128	673.492	4145	125	3768	1.08	++	21	32	48	27.3	53.4	47	0.43	0.253	0.317	0.796
CP1	HyL1	148940948	148940948	139168835	137 (1935)	0.06549 (0.0153)	3720.0 (989.0)	f	164778	Carnivora	Canidae	Vulpes_vulpes	fixed	78059	0.4737	162	481.846	3311	150	3116	1.3	++	30	42	63.3	44.8	49.4	46.8	0.47	0.196	0.344	0.57
CP1	HyL1	148940948	148940948	139168835	7248 (11574)	0.9518 (0.3768)	24700.0 (18300.0)	f	14630801	Carnivora	Hyaenidae	Crocuta_crocuta	fixed	13708590	0.9369	8527	1607.67	16390	7989	15766	69.24	++	2336	3419	64	65	49.2	49.7	24.56	0.956	0.999	0.956
CP1	HyL1	148940948	148940948	139168835	286 (2675)	0.08968 (0.03112)	815.0 (740.0)	f	155162	Carnivora	Ursidae	Ursus_arctos	fixed	118679	0.7648	218	544.399	6190	204	5845	1.76	++	40	56	62.2	50	47.4	48.5	0.61	0.363	0.419	0.866
CP1	HyL1	148940948	148940948	139168835	68 (2885)	0.02773 (0.04322)	76.6 (1080.0)	f	158859	Primates	Hominidae	Homo_sapiens	fixed	122956	0.7739	137	897.489	5648	128	5220	1.1	-	10	15	19.2	22.7	60.4	56.9	0.49	0.34	0.355	0.959
CP1	HyL1	148940948	148940948	139168835	48 (1473)	0.04545 (0.03378)	340.0 (752.0)	f	79297	Proboscidea	Elephantidae	Mammuthus_primigenius	fixed	64851	0.8178	90	720.567	3263	85	3092	0.73	++	27	32	72.2	59.3	47	47.1	0.25	0.194	0.2	0.972
CP2	HyL2	136616628	136616628	125869760	34 (3128)	0.02043 (0.01706)	3.68 (1320.0)	f	202727	Artiodactyla	Cervidae	Rangifer_tarandus	fixed	107706	0.5312	89	1210.18	3771	82	3222	3.21	++	21	27	57.9	58.8	54.3	49.2	0.31	0.23	0.239	0.961
CP2	HyL2	136616628	136616628	125869760	34 (3128)	0.02043 (0.01706)	3.68 (1320.0)	f	202727	Artiodactyla	Cervidae	Cervus_elaphus	fixed	139086	0.686	99	1404.91	4262	96	3897	3.76	+	14	17	37.5	21.7	62.1	50.4	0.39	0.26	0.294	0.885
CP2	HyL2	136616628	136616628	125869760	38 (574)	0.03565 (0.01354)	813.0 (573.0)	f	18642	Artiodactyla	Suidae	Sus_scrofa	fixed	11853	0.6358	19	623.842	1330	17	1278	0.66	-	0	2	0	0	75.2	43.5	0.09	0.08	0.076	1.043
CP2	HyL2	136616628	136616628	125869760	131 (1270)	0.06262 (0.01004)	505.0 (631.0)	f	109400	Carnivora	Canidae	Canis_lupus	fixed	14819	0.1354	19	779.947	853	18	786	0.7	-	2	4	50	25	46.8	50	0.05	0.05	0.046	1.087
CP2	HyL2	136616628	136616628	125869760	131 (1270)	0.06262 (0.01004)	505.0 (631.0)	f	109400	Carnivora	Canidae	Vulpes_vulpes	fixed	56386	0.5154	64	881.031	2789	61	2630	2.38	++	15	19	56.2	46.2	50	48.1	0.19	0.165	0.155	1.069
CP2	HyL2	136616628	136616628	125869760	6608 (7993)	0.8678 (0.2602)	272.0 (267.0)	f	175328	Carnivora	Hyaenidae	Crocuta_crocuta	fixed	158901	0.9063	2068	76.838	15371	1932	14808	75.67	++	583	835	62.9	63.6	50	50.6	6.04	0.896	0.995	0.901
CP2	HyL2	136616628	136616628	125869760	225 (1786)	0.07056 (0.02078)	818.0 (878.0)	f	136277	Carnivora	Ursidae	Ursus_arctos	fixed	108242	0.7942	125	865.936	4714	121	4516	4.73	++	28	41	48.3	63	48.6	45.3	0.35	0.276	0.272	1.017
CP2	HyL2	136616628	136616628	125869760	10 (1795)	0.005666 (0.02689)	89.9 (1150.0)	f	67200	Primates	Hominidae	Homo_sapiens	fixed	40916	0.6088	50	818.32	3621	46	3395	1.8	-	2	2	11.1	8.3	82.7	54.5	0.24	0.218	0.195	1.119
CP2	HyL2	136616628	136616628	125869760	69 (1115)	0.06534 (0.02557)	923.0 (1240.0)	f	47090	Proboscidea	Elephantidae	Mammuthus_primigenius	fixed	36796	0.7813	44	836.273	2137	43	2072	1.68	++	7	9	50	50	60.1	62.8	0.15	0.127	0.13	0.978
CP2	HyL2	136616628	136616628	125869760	27 (670)	0.004904 (0.001046)	115.0 (476.0)	f	54536	Rodentia	Cricetidae	Dicrostonyx_torquatus	fixed	22140	0.4059	23	962.609	1007	23	1007	0.9	-	3	7	50	40	51.7	45.3	0.07	0.061	0.062	0.991
CP2	HyL2	136616628	136616628	125869760	10 (363)	0.01953 (0.001788)	267.0 (684.0)	f	42162	Salmoniformes	Salmonidae	Salmo_trutta_trutta	fixed	22416	0.5316	23	974.609	841	23	841	0.9	+	6	10	66.7	100	42	44.7	0.05	0.05	0.049	1.012
CP3	HyL3	181354409	181354409	169787433	25 (4845)	0.01502 (0.02642)	2.48 (1320.0)	f	333676	Artiodactyla	Cervidae	Rangifer_tarandus	fixed	105401	0.3158	79	1334.19	3501	77	3266	3.37	+	9	15	30	21.1	59.9	60.1	0.29	0.213	0.23	0.929
CP3	HyL3	181354409	181354409	169787433	25 (4845)	0.01502 (0.02642)	2.48 (1320.0)	f	333676	Artiodactyla	Cervidae	Cervus_elaphus	fixed	289587	0.8678	156	1856.33	6847	152	6732	6.66	-	12	17	20.5	16.7	68.2	51.8	0.65	0.418	0.437	0.957
CP3	HyL3	181354409	181354409	169787433	18 (1084)	0.1374 (0.02556)	605.0 (1960.0)	f	77157	Artiodactyla	Suidae	Sus_scrofa	fixed	59582	0.7722	34	1752.41	1787	32	1656	1.4	-	3	3	11.1	33.3	58.7	60.3	0.12	0.107	0.106	1.009
CP3	HyL3	181354409	181354409	169787433	636 (5053)	0.304 (0.03995)	2010.0 (1750.0)	f	670369	Carnivora	Canidae	Canis_lupus	fixed	139989	0.2088	100	1399.89	2917	94	2750	4.12	+	12	27	58.8	11.8	45	47.4	0.26	0.174	0.212	0.822
CP3	HyL3	181354409	181354409	169787433	636 (5053)	0.304 (0.03995)	2010.0 (1750.0)	f	670369	Carnivora	Canidae	Vulpes_vulpes	fixed	590855	0.8813	403	1466.14	9920	388	9640	17.01	++	111	151	67.4	69.1	47	47.1	1.12	0.59	0.63	0.935
CP3	HyL3	181354409	181354409	169787433	33 (1214)	0.008607 (0.006331)	2.12 (72.2)	f	20552	Carnivora	Felidae	Felis_silvestris	fixed	2022	0.0983	33	61.2727	1194	29	1070	1.27	+	4	7	20	80	46.7	48	0.09	0.071	0.079	0.899
CP3	HyL3	181354409	181354409	169787433	5333 (7073)	0.7003 (0.2303)	3470.0 (3070.0)	f	1301148	Carnivora	Hyaenidae	Crocuta_crocuta	fixed	1179392	0.9064	912	1293.19	13865	844	12998	37	++	241	352	58	63.4	50.5	50	2.7	0.809	0.908	0.89
CP3	HyL3	181354409	181354409	169787433	79 (1671)	0.01348 (0.006204)	1250.0 (1030.0)	f	330814	Carnivora	Mustelidae	Lutra_lutra	fixed	3786	0.0114	22	172.091	837	22	837	0.96	-	2	4	25	25	46.5	61.2	0.06	0.05	0.053	0.953
CP3	HyL3	181354409	181354409	169787433	381 (3398)	0.1195 (0.03953)	1010.0 (1160.0)	f	266650	Carnivora	Ursidae	Ursus_arctos	fixed	247899	0.9296	190	1304.73	6889	177	6607	7.75	++	44	72	62.2	64.3	51.1	49.9	0.57	0.404	0.396	1.02
CP3	HyL3	181354409	181354409	169787433	56 (2175)	0.02284 (0.03259)	3.21 (1300.0)	f	108469	Primates	Hominidae	Homo_sapiens	fixed	83910	0.7735	67	1252.39	3243	64	3110	2.8	-	2	4	4.3	6.2	61	64.5	0.24	0.195	0.196	0.994
CP3	HyL3	181354409	181354409	169787433	44 (2003)	0.04167 (0.04593)	358.0 (1220.0)	f	142423	Proboscidea	Elephantidae	Mammuthus_primigenius	fixed	121167	0.8507	97	1249.14	3984	93	3856	4.07	++	24	34	65	47.8	50.2	51.3	0.28	0.237	0.225	1.055
CP3	HyL3	181354409	181354409	169787433	19 (727)	0.004224 (0.001135)	1.11 (324.0)	f	36149	Rodentia	Cricetidae	Dicrostonyx_torquatus	fixed	15756	0.4358	12	1313	444	12	444	0.52	-	1	1	50	N/A	42.5	40	0.03	0.027	0.027	0.999
CP3	HyL3	181354409	181354409	169787433	23 (368)	0.04492 (0.001812)	478.0 (742.0)	f	39405	Salmoniformes	Salmonidae	Salmo_trutta_trutta	fixed	19650	0.4986	18	1091.67	643	18	643	0.78	+	4	8	50	75	41.2	43.6	0.04	0.038	0.038	1
CP4	EH1	158782410	158782410	136733913	2 (1038)	0.007353 (0.005661)	1.0 (5.64)	f	1339	Artiodactyla	Cervidae	Rangifer_tarandus	fixed	44	0.0328	17	2.5882	990	16	888	2.49	-	2	4	25	16.7	64.2	59.5	0.06	0.06	0.059	1.022
CP4	EH1	158782410	158782410	136733913	2 (1038)	0.007353 (0.005661)	1.0 (5.64)	f	1339	Artiodactyla	Cervidae	Cervus_elaphus	fixed	105	0.0784	48	2.1875	2970	46	2817	7.16	-	1	2	10	0	71.5	64.5	0.21	0.181	0.171	1.058
CP4	EH1	158782410	158782410	136733913	18 (474)	0.00973 (0.01118)	2.56 (960.0)	f	6182	Artiodactyla	Suidae	Sus_scrofa	fixed	23	0.0037	8	2.875	707	7	534	1.09	-	0	0	0	N/A	76.3	N/A	0.04	0.042	0.036	1.153
CP4	EH1	158782410	158782410	136733913	243 (1331)	0.1162 (0.01052)	1.32 (21.4)	f	10743	Carnivora	Canidae	Vulpes_vulpes	fixed	166	0.0154	99	1.6767	3952	96	3884	14.95	++	29	41	56	77.8	48.2	49.8	0.28	0.235	0.221	1.06
CP4	EH1	158782410	158782410	136733913	243 (1331)	0.1162 (0.01052)	1.32 (21.4)	f	10743	Carnivora	Canidae	Canis_lupus	fixed	39	0.0036	19	2.0526	873	19	873	2.95	-	2	7	33.3	100	46.1	46	0.05	0.052	0.045	1.158
CP4	EH1	158782410	158782410	136733913	3312 (3880)	0.4349 (0.1263)	2.87 (4.17)	f	1707	Carnivora	Hyaenidae	Crocuta_crocuta	fixed	515	0.3016	362	1.4226	10132	332	9315	51.71	++	79	122	55.1	54.9	51.3	52.4	1.09	0.591	0.619	0.954
CP4	EH1	158782410	158782410	136733913	59 (651)	0.0185 (0.007573)	28.3 (57.1)	f	10117	Carnivora	Ursidae	Ursus_arctos	fixed	2209	0.2183	42	52.5952	2079	37	1916	5.76	+	5	14	66.7	25	53.7	51.7	0.13	0.122	0.112	1.089
CP4	EH1	158782410	158782410	136733913	14 (695)	0.007932 (0.01041)	19.4 (1740.0)	f	83034	Primates	Hominidae	Homo_sapiens	fixed	13514	0.1627	21	643.524	1190	21	1190	3.27	-	0	0	0	0	72	N/A	0.09	0.071	0.077	0.927
CP4	EH1	158782410	158782410	136733913	17 (533)	0.01652 (0.01222)	1.53 (133.0)	f	15992	Proboscidea	Elephantidae	Mammuthus_primigenius	fixed	45	0.0028	26	1.7307	1179	23	1079	3.58	++	9	10	80	62.5	46.9	47.1	0.07	0.07	0.061	1.144
CP4	EH1	158782410	158782410	136733913	6 (146)	0.001319 (0.0007191)	1.0 (360.0)	f	50952	Salmoniformes	Salmonidae	Salmo_trutta_trutta	fixed	9	0.0001	7	1.2857	290	7	290	1.09	-	2	2	0	100	41.4	42	0.01	0.017	0.015	1.141
CP5	LBP1	126902559	126902559	118591757	24 (471)	0.01442 (0.002569)	2.5 (978.0)	f	19972	Artiodactyla	Cervidae	Cervus_elaphus	fixed	13086	0.6552	10	1308.6	585	10	585	2.11	-	1	2	25	0	66.6	46	0.04	0.035	0.035	1.012
CP5	LBP1	126902559	126902559	118591757	24 (471)	0.01442 (0.002569)	2.5 (978.0)	f	19972	Artiodactyla	Cervidae	Rangifer_tarandus	fixed	8883	0.4447	10	888.3	557	10	557	2.11	-	0	1	0	0	61.2	52	0.03	0.034	0.032	1.049
CP5	LBP1	126902559	126902559	118591757	26 (470)	0.02439 (0.01108)	1030.0 (2030.0)	f	41978	Artiodactyla	Suidae	Sus_scrofa	fixed	40946	0.9754	15	2729.73	1079	15	1079	3.17	-	1	2	16.7	0	83.7	76	0.07	0.064	0.064	1.006
CP5	LBP1	126902559	126902559	118591757	375 (2232)	0.1793 (0.01765)	7030.0 (3630.0)	f	337916	Carnivora	Canidae	Canis_lupus	fixed	59774	0.1768	16	3735.88	726	12	585	2.53	-	0	2	0	0	53.6	43.5	0.05	0.043	0.045	0.944
CP5	LBP1	126902559	126902559	118591757	375 (2232)	0.1793 (0.01765)	7030.0 (3630.0)	f	337916	Carnivora	Canidae	Vulpes_vulpes	fixed	268922	0.7958	83	3240.02	3686	77	3545	16.27	-	6	13	14.3	20	61	64.4	0.3	0.219	0.233	0.94
CP5	LBP1	126902559	126902559	118591757	71 (803)	0.01211 (0.002981)	596.0 (2350.0)	f	381335	Carnivora	Mustelidae	Lutra_lutra	fixed	9380	0.0245	3	3126.67	147	3	147	0.63	-	0	0	0	N/A	49	N/A	0	0.008	0.007	1.136
CP5	LBP1	126902559	126902559	118591757	38 (268)	0.006561 (0.003117)	2150.0 (418.0)	f	28498	Carnivora	Ursidae	Ursus_arctos	fixed	9	0.0003	5	1.8	322	5	322	1.05	-	1	2	100	0	64.4	50	0.01	0.018	0.016	1.141
CP5	LBP1	126902559	126902559	118591757	28 (1002)	0.01142 (0.01501)	71.1 (1930.0)	f	78434	Primates	Hominidae	Homo_sapiens	fixed	44395	0.566	23	1930.22	1492	19	1274	4.01	-	1	1	16.7	0	77.4	79	0.1	0.09	0.085	1.047
CP5	LBP1	126902559	126902559	118591757	29 (422)	0.005267 (0.000659)	2430.0 (328.0)	f	11098	Rodentia	Cricetidae	Dicrostonyx_torquatus	fixed	3742	0.3371	8	467.75	393	7	352	1.47	-	0	0	0	N/A	50.3	N/A	0.02	0.024	0.021	1.144
CP6	LBP2	143158977	143158977	135394250	24 (1413)	0.01333 (0.007706)	3.33 (156.0)	f	19910	Artiodactyla	Cervidae	Cervus_elaphus	fixed	171	0.0085	35	4.8857	1651	34	1601	5.51	-	3	4	25	14.3	59.2	42.8	0.12	0.1	0.105	0.957
CP6	LBP2	143158977	143158977	135394250	24 (1413)	0.01333 (0.007706)	3.33 (156.0)	f	19910	Artiodactyla	Cervidae	Rangifer_tarandus	fixed	18160	0.9121	32	567.5	1369	29	1261	4.7	-	2	3	14.3	20	56.3	47	0.1	0.083	0.092	0.905
CP6	LBP2	143158977	143158977	135394250	83 (328)	0.01387 (0.007735)	461.0 (157.0)	f	5991	Artiodactyla	Suidae	Sus_scrofa	fixed	3386	0.5651	15	225.733	1108	15	1108	2.43	-	0	0	0	0	77.9	N/A	0.07	0.066	0.06	1.107
CP6	LBP2	143158977	143158977	135394250	330 (1666)	0.1577 (0.01317)	1810.0 (954.0)	f	111611	Carnivora	Canidae	Canis_lupus	fixed	33383	0.2991	22	1517.41	896	20	796	3.24	-	1	4	0	11.1	49.3	41.8	0.06	0.053	0.057	0.93
CP6	LBP2	143158977	143158977	135394250	330 (1666)	0.1577 (0.01317)	1810.0 (954.0)	f	111611	Carnivora	Canidae	Vulpes_vulpes	fixed	59970	0.5373	62	967.258	3130	59	2999	9.56	-	4	13	9.1	23.1	62.3	63.5	0.23	0.186	0.183	1.012
CP6	LBP2	143158977	143158977	135394250	36 (327)	0.007952 (0.001705)	5.42 (357.0)	f	18465	Carnivora	Felidae	Felis_silvestris	fixed	27	0.0014	8	3.375	283	6	214	0.97	-	0	1	NA	0	50	55	0.02	0.017	0.021	0.809
CP6	LBP2	143158977	143158977	135394250	83 (1020)	0.01416 (0.003787)	2430.0 (3360.0)	f	727241	Carnivora	Mustelidae	Lutra_lutra	fixed	24	0	6	4	256	6	256	0.97	-	0	0	0	N/A	50.7	N/A	0.01	0.015	0.016	0.964
CP6	LBP2	143158977	143158977	135394250	31 (289)	0.02004 (0.003362)	1920.0 (792.0)	f	36985	Carnivora	Ursidae	Ursus_arctos	fixed	8714	0.2356	7	1244.86	337	6	294	0.97	-	1	2	100	N/A	49	54	0.01	0.019	0.017	1.142
CP6	LBP2	143158977	143158977	135394250	23 (695)	0.00938 (0.01041)	1.04 (1380.0)	f	59532	Primates	Hominidae	Homo_sapiens	fixed	28840	0.4844	20	1442	1024	15	836	2.43	-	0	0	0	0	62.6	N/A	0.07	0.061	0.063	0.979
CP6	LBP2	143158977	143158977	135394250	57 (196)	0.01009 (0.004494)	1610.0 (1450.0)	f	15769	Proboscidea	Elephantidae	Mammuthus_primigenius	fixed	9420	0.5973	4	2355	207	4	207	0.64	-	0	0	0	0	67.5	N/A	0.01	0.012	0.014	0.877
CP6	LBP2	143158977	143158977	135394250	24 (855)	0.004359 (0.001335)	81.9 (1160.0)	f	52886	Rodentia	Cricetidae	Dicrostonyx_torquatus	fixed	20604	0.3895	7	2943.43	235	5	194	0.81	-	0	0	0	N/A	47	N/A	0.01	0.014	0.016	0.849
CP7	EH2	133129834	133129834	127338163	1 (135)	0.0005405 (0.003184)	2.0 (10.3)	f	1193	Artiodactyla	Suidae	Sus_scrofa	fixed	7	0.0058	5	1.4	373	5	373	2.68	-	0	0	0	0	74.6	N/A	0.02	0.022	0.019	1.143
CP7	EH2	133129834	133129834	127338163	110 (531)	0.05258 (0.004198)	676.0 (442.0)	f	70559	Carnivora	Canidae	Canis_lupus	fixed	7254	0.1028	8	906.75	413	7	363	3.76	-	0	2	NA	0	52.1	43.5	0.02	0.024	0.023	1.044
CP7	EH2	133129834	133129834	127338163	110 (531)	0.05258 (0.004198)	676.0 (442.0)	f	70559	Carnivora	Canidae	Vulpes_vulpes	fixed	16057	0.2275	19	845.105	1036	17	934	9.13	-	0	2	0	0	61.8	43.5	0.07	0.061	0.06	1.017
CP7	EH2	133129834	133129834	127338163	81 (703)	0.02583 (0.008178)	5370.0 (2620.0)	f	81922	Carnivora	Ursidae	Ursus_arctos	fixed	70197	0.8568	20	3509.85	1066	18	982	9.67	++	5	11	75	42.9	62	61.8	0.07	0.062	0.06	1.031
CP7	EH2	133129834	133129834	127338163	5 (529)	0.002039 (0.007926)	444.0 (631.0)	f	56171	Primates	Hominidae	Homo_sapiens	fixed	34	0.0006	16	2.125	959	13	897	6.98	-	0	0	0	0	74.2	N/A	0.06	0.057	0.058	0.983
CP7	EH2	133129834	133129834	127338163	48 (190)	0.0085 (0.004357)	2580.0 (4520.0)	f	34061	Proboscidea	Elephantidae	Mammuthus_primigenius	fixed	17353	0.5094	7	2479	305	6	270	3.22	-	0	1	0	0	76.5	96	0.02	0.018	0.025	0.708
CP7	EH2	133129834	133129834	127338163	16 (363)	0.003699 (0.0005669)	746.0 (1040.0)	f	44398	Rodentia	Cricetidae	Dicrostonyx_torquatus	fixed	4234	0.0953	3	1411.33	151	2	110	1.07	-	0	0	NA	N/A	55	N/A	0	0.009	0.008	1.137
CP9	EH3	147762300	147762300	139773908	51 (191)	0.01207 (0.001042)	3.76 (76.5)	f	5609	Artiodactyla	Cervidae	Rangifer_tarandus	fixed	9	0.0016	5	1.8	251	4	204	0.84	-	2	2	33.3	33.3	51	48.5	0.01	0.015	0.013	1.14
CP9	EH3	147762300	147762300	139773908	51 (191)	0.01207 (0.001042)	3.76 (76.5)	f	5609	Artiodactyla	Cervidae	Cervus_elaphus	fixed	14	0.0024	7	2	496	7	496	1.47	-	1	1	33.3	0	70.9	37	0.03	0.03	0.026	1.147
CP9	EH3	147762300	147762300	139773908	8 (139)	0.00114 (0.001099)	21.6 (376.0)	f	24227	Carnivora	Canidae	Vulpes_vulpes	fixed	4	0.0001	3	1.3333	158	3	158	0.63	-	0	1	NA	0	52.7	51	0	0.009	0.008	1.137
CP9	EH3	147762300	147762300	139773908	8 (139)	0.00114 (0.001099)	21.6 (376.0)	f	24227	Carnivora	Canidae	Canis_lupus	fixed	3	0.0001	3	1	125	3	125	0.63	-	0	1	0	0	41.7	42	0	0.007	0.006	1.136
CP9	EH3	147762300	147762300	139773908	3459 (4016)	0.4542 (0.1307)	2.14 (67.4)	f	7846	Carnivora	Hyaenidae	Crocuta_crocuta	fixed	427	0.0544	368	1.1603	10233	338	9634	71.45	++	107	145	68.2	64.4	50.2	51	1.08	0.597	0.614	0.971
CP9	EH3	147762300	147762300	139773908	61 (406)	0.01913 (0.004723)	225.0 (87.3)	f	5264	Carnivora	Ursidae	Ursus_arctos	fixed	21	0.0039	13	1.6153	706	11	622	2.32	+	3	5	60	25	57	52.6	0.04	0.041	0.036	1.134
CP9	EH3	147762300	147762300	139773908	36 (619)	0.0204 (0.009274)	3.75 (4670.0)	f	91058	Primates	Hominidae	Homo_sapiens	fixed	42566	0.4674	15	2837.73	897	14	799	2.95	-	0	0	0	0	63.4	N/A	0.05	0.054	0.051	1.058
CP9	EH3	147762300	147762300	139773908	47 (178)	0.008323 (0.004082)	1410.0 (755.0)	f	10471	Proboscidea	Elephantidae	Mammuthus_primigenius	fixed	7	0.0006	5	1.4	286	5	286	1.05	-	0	1	NA	0	57.2	45	0.01	0.017	0.014	1.141
	extctr1	105198	105198	94629	142 (414)	0.009784 (0.0007507)	4.68 (4.57)	f	83	Artiodactyla	Bovidae	Bos_taurus	best	72	0.8674	23	3.1304	1606	23	1606	5.11	-	2	3	20.0 (0.5,71.6)	33.3 (0.8,90.6)	N/A (N/A,N/A)	N/A (N/A,N/A)	77.7	74.3	0.1	0.092
	extctr1	105198	105198	94629	253 (945)	0.05987 (0.005153)	2.27 (2.13)	f	109	Artiodactyla	Cervidae	Cervus_elaphus	fixed	90	0.8256	42	2.1428	2826	42	2826	9.33	-	1	3	0.0 (0.0,33.6)	10.0 (0.3,44.5)	0.0 (0.0,97.5)	N/A (N/A,N/A)	71	60.3	0.18	0.148
	extctr1	105198	105198	94629	253 (945)	0.05987 (0.005153)	2.27 (2.13)	f	109	Artiodactyla	Cervidae	Rangifer_tarandus	fixed	38	0.3486	19	2	1118	18	1016	4	-	3	6	50.0 (6.8,93.2)	16.7 (0.4,64.1)	N/A (N/A,N/A)	N/A (N/A,N/A)	60.8	66.8	0.07	0.062
	extctr1	105198	105198	94629	44 (224)	0.00735 (0.005283)	2.55 (3.26)	f	30	Artiodactyla	Suidae	Sus_scrofa	fixed	24	0.8	6	4	536	5	363	1.11	-	0	0	0.0 (0.0,97.5)	N/A (N/A,N/A)	N/A (N/A,N/A)	N/A (N/A,N/A)	72.6	N/A	0.03	0.028
	extctr1	105198	105198	94629	243 (1338)	0.1162 (0.01058)	1.56 (1.85)	f	184	Carnivora	Canidae	Canis_lupus	fixed	31	0.1684	17	1.8235	712	16	662	3.55	-	2	3	100.0 (15.8,100.0)	0.0 (0.0,84.2)	N/A (N/A,N/A)	N/A (N/A,N/A)	41.9	46	0.04	0.037
	extctr1	105198	105198	94629	243 (1338)	0.1162 (0.01058)	1.56 (1.85)	f	184	Carnivora	Canidae	Vulpes_lagopus	fixed	79	0.4293	45	1.7555	1871	44	1822	9.77	++	9	13	75.0 (34.9,96.8)	75.0 (19.4,99.4)	N/A (N/A,N/A)	N/A (N/A,N/A)	45.6	47.4	0.12	0.103
	extctr1	105198	105198	94629	243 (1338)	0.1162 (0.01058)	1.56 (1.85)	f	184	Carnivora	Canidae	Vulpes_vulpes	fixed	158	0.8586	96	1.6458	3818	92	3621	20.44	++	24	34	71.4 (47.8,88.7)	76.5 (50.1,93.2)	100.0 (39.8,100.0)	100.0 (39.8,100.0)	47	48.5	0.26	0.211
	extctr1	105198	105198	94629	243 (1338)	0.1162 (0.01058)	1.56 (1.85)	f	184	Carnivora	Canidae	Canis_lupus_familiaris	fixed	33	0.1793	18	1.8333	721	16	624	3.55	-	2	3	100.0 (15.8,100.0)	0.0 (0.0,84.2)	N/A (N/A,N/A)	N/A (N/A,N/A)	43.4	48.3	0.04	0.04
	extctr1	105198	105198	94629	2383 (2779)	0.3129 (0.09047)	2.6 (2.64)	f	433	Carnivora	Hyaenidae	Crocuta_crocuta	fixed	387	0.8937	219	1.7671	7143	198	6379	44	++	54	81	57.9 (40.8,73.7)	66.7 (52.5,78.9)	44.4 (13.7,78.8)	66.7 (22.3,95.7)	52.3	51.5	0.67	0.448
	extctr1	105198	105198	94629	113 (629)	0.03543 (0.007317)	1.31 (1.6)	f	82	Carnivora	Ursidae	Ursus_arctos	fixed	71	0.8658	46	1.5434	2262	43	2149	9.55	++	7	16	50.0 (11.8,88.2)	50.0 (15.7,84.3)	N/A (N/A,N/A)	N/A (N/A,N/A)	52.4	52.9	0.14	0.117
	extctr1	105198	105198	94629	178 (553)	0.02178 (0.008285)	2.56 (2.86)	f	73	Primates	Hominidae	Homo_sapiens	fixed	42	0.5753	21	2	1354	20	1259	4.44	-	1	1	0.0 (0.0,41.0)	20.0 (0.5,71.6)	N/A (N/A,N/A)	N/A (N/A,N/A)	67	86	0.08	0.073
	extctr1	105198	105198	94629	7 (566)	0.006629 (0.01298)	5.0 (1.73)	f	54	Proboscidea	Elephantidae	Mammuthus_primigenius	fixed	40	0.7407	27	1.4814	1275	25	1186	5.55	++	8	11	80.0 (28.4,99.5)	57.1 (18.4,90.1)	N/A (N/A,N/A)	N/A (N/A,N/A)	53.8	49.8	0.08	0.072

### Sheet: Supplementary Table 8
Comparison between quicksand and euka taxonomic assignments
Quicksand Results										Euka + soibean results
	Layer											Layer
Species (quicksand)	HyL1	HyL2	HyL3	EH1	EH2	EH3	LBP1	LBP2		Family (euka)	Species (soibean)	HyL1	HyL2	HyL3	EH1	EH2	EH3	LBP1	LBP2	Parameters	Notes
Canis_lupus		-*	+	-	-	-	-	-												default
Cervus_elaphus	++	+	-	-		-	-	-		Cervus	Cervus_elaphus	no	yes*	yes*	no	no	no	no	no	default
Crocuta_crocuta	++	++	++	++		++				Carnivora	Parahyena brunea	yes	yes	yes	no	no	yes	no	no	default	Closest match to Crocuta crocuta in the reference data
Dicrostonyx_torquatus		-*	-*		-		-	-		Cricetidae	Dicrostonyx_torquatus									relaxed	Detected when relaxed entropy and number of bins
Felis_silvestris			+					-		Felidae	Leptailurus serval	yes	no	no	no	no	no	no	no	default	These reads were reassigned to hyena with blast
Homo_sapiens	-	-	-	-	-	-	-	-		Homininae	Homo_sapiens	yes*	no	yes*	no	no	no	no	no	default
Lutra_lutra			-*				-	-												default
Mammuthus_primigenius	++	++	++	++	-	-		-		Proboscidea	Mammuthus_primigenius	yes	yes*	yes	no	no	no	no	no	default
Rangifer_tarandus	++	++	+	-		-*	-	-		Pecora	Rangifer_tarandus	yes	no	no	no	no	no	no	no	default
Salmo_trutta_trutta		+	+	-																default
Sus_scrofa		-	-	-	-		-	-		Suidae	Sus_scrofa									combined	Detected when combining reads for all samples
Ursus_arctos	++	++	++	+	++	+	-	-*		Ursidae	Ursus_arctos	yes	yes	yes	no	no	no	no	no	default
Vulpes_vulpes	++	++	++	++	-	-	-	-		Canidae	Vulpes_vulpes	yes	yes	yes	yes	no	no	yes*	yes*	default
Bos_taurus		-	-	-	-	-	-			Bovidae	Bos taurus	no	no	yes*	no	yes*	no	yes*	yes*	default
	-	-*	+	++	total
	42	6	8	20	76
	-* weak suggestive, ancientness '-' likely due to low number of reads, but 5' and 3' deamination are above 20%
														no	yes	yes*
														46	15	11
															yes	detected with evidence of deamination
															yes*	detected but deam <20%
															no	not detected
